## Supplementary File 2 for "Near real-time data on the human neutralizing antibody landscape to influenza virus in summer of 2026 shows antigenic advance of H3N2 subclade K region D mutants and H1N1 D.3.1.1 Sa mutants"

serum	cohort	age	sex	serum_collection_date	age_numeric	exposure_info	subject_id	pre_or_post_vaccine	vaccine_cohort	days_post_vaccination	flu_vax_in_2024	flu_vax_in_2025	last_flu_vax_year	notes
flu-seqneut-2026-SCH-001	SCH	5-10y	Male	2026-06	7.5
flu-seqneut-2026-SCH-002	SCH	11-15y	Female	2026-06	13.0
flu-seqneut-2026-SCH-003	SCH	5-10y	Female	2026-06	7.5
flu-seqneut-2026-SCH-004	SCH	11-15y	Female	2026-06	13.0
flu-seqneut-2026-SCH-005	SCH	11-15y	Male	2026-06	13.0
flu-seqneut-2026-SCH-006	SCH	2-4y	Male	2026-05	3.0
flu-seqneut-2026-SCH-007	SCH	2-4y	Male	2026-06	3.0
flu-seqneut-2026-SCH-008	SCH	11-15y	Female	2026-06	13.0
flu-seqneut-2026-SCH-009	SCH	5-10y	Male	2026-06	7.5
flu-seqneut-2026-SCH-010	SCH	5-10y	Female	2026-06	7.5
flu-seqneut-2026-SCH-011	SCH	2-4y	Female	2026-06	3.0
flu-seqneut-2026-SCH-012	SCH	5-10y	Female	2026-06	7.5
flu-seqneut-2026-SCH-013	SCH	11-15y	Male	2026-06	13.0
flu-seqneut-2026-SCH-014	SCH	11-15y	Male	2026-06	13.0
flu-seqneut-2026-SCH-015	SCH	2-4y	Female	2026-06	3.0
flu-seqneut-2026-SCH-016	SCH	5-10y	Male	2026-06	7.5
flu-seqneut-2026-SCH-017	SCH	5-10y	Male	2026-06	7.5
flu-seqneut-2026-SCH-018	SCH	11-15y	Female	2026-06	13.0
flu-seqneut-2026-SCH-019	SCH	5-10y	Male	2026-06	7.5
flu-seqneut-2026-SCH-020	SCH	11-15y	Female	2026-06	13.0
flu-seqneut-2026-SCH-021	SCH	5-10y	Female	2026-06	7.5
flu-seqneut-2026-SCH-022	SCH	5-10y	Male	2026-06	7.5
flu-seqneut-2026-SCH-023	SCH	11-15y	Male	2026-06	13.0
flu-seqneut-2026-SCH-024	SCH	11-15y	Male	2026-06	13.0
flu-seqneut-2026-SCH-025	SCH	0-1y	Female	2026-06	0.5
flu-seqneut-2026-SCH-026	SCH	11-15y	Female	2026-06	13.0
flu-seqneut-2026-SCH-027	SCH	5-10y	Female	2026-06	7.5
flu-seqneut-2026-SCH-028	SCH	11-15y	Female	2026-06	13.0
flu-seqneut-2026-SCH-029	SCH	5-10y	Male	2026-06	7.5
flu-seqneut-2026-SCH-030	SCH	5-10y	Female	2026-06	7.5
flu-seqneut-2026-SCH-031	SCH	11-15y	Male	2026-06	13.0
flu-seqneut-2026-SCH-032	SCH	11-15y	Male	2026-06	13.0
flu-seqneut-2026-SCH-033	SCH	5-10y	Male	2026-06	7.5
flu-seqneut-2026-SCH-034	SCH	5-10y	Male	2026-06	7.5
flu-seqneut-2026-SCH-035	SCH	0-1y	Male	2026-06	0.5
flu-seqneut-2026-SCH-036	SCH	2-4y	Female	2026-06	3.0
flu-seqneut-2026-SCH-037	SCH	5-10y	Male	2026-06	7.5
flu-seqneut-2026-SCH-038	SCH	2-4y	Male	2026-06	3.0
flu-seqneut-2026-SCH-039	SCH	2-4y	Male	2026-06	3.0
flu-seqneut-2026-SCH-040	SCH	2-4y	Male	2026-06	3.0
flu-seqneut-2026-UWMC-001	UWMC	78	Male	2026-06	78.0
flu-seqneut-2026-UWMC-002	UWMC	76	Female	2026-06	76.0
flu-seqneut-2026-UWMC-003	UWMC	73	Male	2026-06	73.0
flu-seqneut-2026-UWMC-004	UWMC	72	Female	2026-06	72.0
flu-seqneut-2026-UWMC-005	UWMC	72	Female	2026-06	72.0
flu-seqneut-2026-UWMC-006	UWMC	72	Male	2026-06	72.0
flu-seqneut-2026-UWMC-007	UWMC	69	Male	2026-06	69.0
flu-seqneut-2026-UWMC-008	UWMC	68	Male	2026-06	68.0
flu-seqneut-2026-UWMC-009	UWMC	66	Female	2026-06	66.0
flu-seqneut-2026-UWMC-010	UWMC	65	Male	2026-06	65.0
flu-seqneut-2026-UWMC-011	UWMC	64	Female	2026-06	64.0
flu-seqneut-2026-UWMC-012	UWMC	64	Male	2026-06	64.0
flu-seqneut-2026-UWMC-013	UWMC	63	Male	2026-06	63.0
flu-seqneut-2026-UWMC-014	UWMC	62	Male	2026-06	62.0
flu-seqneut-2026-UWMC-015	UWMC	61	Male	2026-06	61.0
flu-seqneut-2026-UWMC-016	UWMC	60	Female	2026-06	60.0
flu-seqneut-2026-UWMC-017	UWMC	60	Female	2026-06	60.0
flu-seqneut-2026-UWMC-018	UWMC	57	Male	2026-06	57.0
flu-seqneut-2026-UWMC-019	UWMC	57	Female	2026-06	57.0
flu-seqneut-2026-UWMC-020	UWMC	57	Female	2026-06	57.0
flu-seqneut-2026-UWMC-021	UWMC	56	Female	2026-06	56.0
flu-seqneut-2026-UWMC-022	UWMC	56	Female	2026-06	56.0
flu-seqneut-2026-UWMC-023	UWMC	56	Male	2026-06	56.0
flu-seqneut-2026-UWMC-024	UWMC	56	Male	2026-06	56.0
flu-seqneut-2026-UWMC-025	UWMC	55	Female	2026-06	55.0
flu-seqneut-2026-UWMC-026	UWMC	55	Female	2026-06	55.0
flu-seqneut-2026-UWMC-028	UWMC	54	Female	2026-06	54.0
flu-seqneut-2026-UWMC-029	UWMC	53	Male	2026-06	53.0
flu-seqneut-2026-UWMC-030	UWMC	53	Male	2026-06	53.0
flu-seqneut-2026-UWMC-031	UWMC	52	Female	2026-06	52.0
flu-seqneut-2026-UWMC-032	UWMC	51	Male	2026-06	51.0
flu-seqneut-2026-UWMC-033	UWMC	50	Female	2026-06	50.0
flu-seqneut-2026-UWMC-034	UWMC	50	Male	2026-06	50.0
flu-seqneut-2026-UWMC-035	UWMC	48	Male	2026-06	48.0
flu-seqneut-2026-UWMC-036	UWMC	47	Female	2026-06	47.0
flu-seqneut-2026-UWMC-037	UWMC	47	Male	2026-06	47.0
flu-seqneut-2026-UWMC-038	UWMC	46	Female	2026-06	46.0
flu-seqneut-2026-UWMC-039	UWMC	46	Female	2026-06	46.0
flu-seqneut-2026-UWMC-040	UWMC	45	Female	2026-06	45.0
flu-seqneut-2026-UWMC-041	UWMC	44	Male	2026-06	44.0
flu-seqneut-2026-UWMC-042	UWMC	43	Female	2026-06	43.0
flu-seqneut-2026-UWMC-043	UWMC	43	Female	2026-06	43.0
flu-seqneut-2026-UWMC-044	UWMC	43	Male	2026-06	43.0
flu-seqneut-2026-UWMC-045	UWMC	43	Female	2026-06	43.0
flu-seqneut-2026-UWMC-046	UWMC	42	Female	2026-06	42.0
flu-seqneut-2026-UWMC-047	UWMC	42	Male	2026-06	42.0
flu-seqneut-2026-UWMC-048	UWMC	41	Male	2026-06	41.0
flu-seqneut-2026-UWMC-049	UWMC	41	Male	2026-06	41.0
flu-seqneut-2026-UWMC-050	UWMC	41	Male	2026-06	41.0
flu-seqneut-2026-UWMC-051	UWMC	41	Female	2026-06	41.0
flu-seqneut-2026-UWMC-052	UWMC	40	Male	2026-06	40.0
flu-seqneut-2026-UWMC-053	UWMC	40	Female	2026-06	40.0
flu-seqneut-2026-UWMC-054	UWMC	39	Male	2026-06	39.0
flu-seqneut-2026-UWMC-055	UWMC	38	Male	2026-06	38.0
flu-seqneut-2026-UWMC-056	UWMC	37	Female	2026-06	37.0
flu-seqneut-2026-UWMC-057	UWMC	37	Male	2026-06	37.0
flu-seqneut-2026-UWMC-058	UWMC	36	Female	2026-06	36.0
flu-seqneut-2026-UWMC-059	UWMC	36	Male	2026-06	36.0
flu-seqneut-2026-UWMC-060	UWMC	35	Male	2026-06	35.0
flu-seqneut-2026-UWMC-061	UWMC	35	Female	2026-06	35.0
flu-seqneut-2026-UWMC-062	UWMC	35	Male	2026-06	35.0
flu-seqneut-2026-UWMC-063	UWMC	35	Female	2026-06	35.0
flu-seqneut-2026-UWMC-064	UWMC	34	Male	2026-06	34.0
flu-seqneut-2026-UWMC-065	UWMC	34	Female	2026-06	34.0
flu-seqneut-2026-UWMC-066	UWMC	34	Female	2026-06	34.0
flu-seqneut-2026-UWMC-067	UWMC	33	Female	2026-06	33.0
flu-seqneut-2026-UWMC-068	UWMC	32	Female	2026-06	32.0
flu-seqneut-2026-UWMC-069	UWMC	31	Male	2026-06	31.0
flu-seqneut-2026-UWMC-070	UWMC	31	Female	2026-06	31.0
flu-seqneut-2026-UWMC-071	UWMC	30	Male	2026-06	30.0
flu-seqneut-2026-UWMC-072	UWMC	30	Male	2026-06	30.0
flu-seqneut-2026-UWMC-073	UWMC	30	Female	2026-06	30.0
flu-seqneut-2026-UWMC-074	UWMC	29	Male	2026-06	29.0
flu-seqneut-2026-UWMC-075	UWMC	28	Female	2026-06	28.0
flu-seqneut-2026-UWMC-076	UWMC	28	Female	2026-06	28.0
flu-seqneut-2026-UWMC-077	UWMC	27	Male	2026-06	27.0
flu-seqneut-2026-UWMC-078	UWMC	27	Male	2026-06	27.0
flu-seqneut-2026-UWMC-079	UWMC	27	Female	2026-06	27.0
flu-seqneut-2026-UWMC-080	UWMC	27	Female	2026-06	27.0
flu-seqneut-2026-UWMC-081	UWMC	26	Male	2026-06	26.0
flu-seqneut-2026-UWMC-082	UWMC	24	Female	2026-06	24.0
flu-seqneut-2026-UWMC-083	UWMC	23	Male	2026-06	23.0
flu-seqneut-2026-UWMC-084	UWMC	23	Male	2026-06	23.0
flu-seqneut-2026-UWMC-085	UWMC	21	Male	2026-06	21.0
flu-seqneut-2026-UWMC-086	UWMC	21	Female	2026-06	21.0
flu-seqneut-2026-UWMC-087	UWMC	19	Female	2026-06	19.0
flu-seqneut-2026-UWMC-088	UWMC	19	Female	2026-06	19.0
flu-seqneut-2026-CTS-001	CTS	29	Male	2026-05	29.0
flu-seqneut-2026-CTS-002	CTS	41	Female	2026-05	41.0
flu-seqneut-2026-CTS-003	CTS	51	Male	2026-05	51.0
flu-seqneut-2026-CTS-004	CTS	39	Female	2026-05	39.0
flu-seqneut-2026-CTS-005	CTS	59	Male	2026-05	59.0
flu-seqneut-2026-CTS-006	CTS	76	Male	2026-05	76.0
flu-seqneut-2026-CTS-007	CTS	54	Male	2026-05	54.0
flu-seqneut-2026-CTS-008	CTS	31	Male	2026-05	31.0
flu-seqneut-2026-CTS-009	CTS	44	Male	2026-05	44.0
flu-seqneut-2026-CTS-010	CTS	56	Male	2026-05	56.0
flu-seqneut-2026-CTS-011	CTS	72	Female	2026-05	72.0
flu-seqneut-2026-CTS-012	CTS	32	Male	2026-05	32.0
flu-seqneut-2026-CTS-013	CTS	63	Male	2026-05	63.0
flu-seqneut-2026-CTS-014	CTS	75	Female	2026-05	75.0
flu-seqneut-2026-CTS-015	CTS	28	Female	2026-05	28.0
flu-seqneut-2026-CTS-016	CTS	65	Female	2026-05	65.0
flu-seqneut-2026-CTS-017	CTS	72	Female	2026-05	72.0
flu-seqneut-2026-CTS-018	CTS	39	Female	2026-05	39.0
flu-seqneut-2026-CTS-019	CTS	74	Female	2026-05	74.0
flu-seqneut-2026-CTS-020	CTS	26	Male	2026-05	26.0
flu-seqneut-2026-CTS-021	CTS	78	Female	2026-05	78.0
flu-seqneut-2026-CTS-022	CTS	69	Male	2026-05	69.0
flu-seqneut-2026-CTS-023	CTS	45	Female	2026-05	45.0
flu-seqneut-2026-CTS-024	CTS	78	Female	2026-05	78.0
flu-seqneut-2026-CTS-025	CTS	40	Male	2026-05	40.0
flu-seqneut-2026-CTS-026	CTS	82	Male	2026-05	82.0
flu-seqneut-2026-CTS-049	CTS	76	Male	2026-05	76.0
flu-seqneut-2026-CTS-050	CTS	78	Male	2026-05	78.0
flu-seqneut-2026-CTS-051	CTS	27	Female	2026-05	27.0
flu-seqneut-2026-CTS-052	CTS	38	Female	2026-05	38.0
flu-seqneut-2026-CTS-053	CTS	43	Female	2026-05	43.0
flu-seqneut-2026-CTS-054	CTS	47	Male	2026-05	47.0
flu-seqneut-2026-CTS-055	CTS	53	Female	2026-05	53.0
flu-seqneut-2026-CTS-056	CTS	65	Female	2026-05	65.0
flu-seqneut-2026-CTS-057	CTS	46	Female	2026-05	46.0
flu-seqneut-2026-CTS-058	CTS	48	Female	2026-05	48.0
flu-seqneut-2026-CTS-059	CTS	56	Female	2026-05	56.0
flu-seqneut-2026-CTS-060	CTS	58	Male	2026-05	58.0
flu-seqneut-2026-VIDRL-001_pre-vax	VIDRL	45.0	Female	2026-04	45.0	Flucelvax group: 0 days post-vaccination	s001	pre	adult-cell	0.0	No	No	unknown	cohort 002, arm adult-cell
flu-seqneut-2026-VIDRL-001_post-vax	VIDRL	45.0	Female	2026-05	45.0	Flucelvax group: 21 days post-vaccination	s001	post	adult-cell	21.0	No	No	unknown	cohort 002, arm adult-cell
flu-seqneut-2026-VIDRL-002_pre-vax	VIDRL	25.0	Female	2026-04	25.0	Flucelvax group: 0 days post-vaccination	s002	pre	adult-cell	0.0	No	No	unknown	cohort 002, arm adult-cell
flu-seqneut-2026-VIDRL-002_post-vax	VIDRL	25.0	Female	2026-05	25.0	Flucelvax group: 21 days post-vaccination	s002	post	adult-cell	21.0	No	No	unknown	cohort 002, arm adult-cell
flu-seqneut-2026-VIDRL-003_pre-vax	VIDRL	29.0	Female	2026-04	29.0	Flucelvax group: 0 days post-vaccination	s003	pre	adult-cell	0.0	No	No	unknown	cohort 002, arm adult-cell
flu-seqneut-2026-VIDRL-003_post-vax	VIDRL	29.0	Female	2026-05	29.0	Flucelvax group: 23 days post-vaccination	s003	post	adult-cell	23.0	No	No	unknown	cohort 002, arm adult-cell
flu-seqneut-2026-VIDRL-004_pre-vax	VIDRL	23.0	Male	2026-04	23.0	Flucelvax group: 0 days post-vaccination	s004	pre	adult-cell	0.0	No	No	unknown	cohort 002, arm adult-cell
flu-seqneut-2026-VIDRL-004_post-vax	VIDRL	23.0	Male	2026-05	23.0	Flucelvax group: 21 days post-vaccination	s004	post	adult-cell	21.0	No	No	unknown	cohort 002, arm adult-cell
flu-seqneut-2026-VIDRL-005_pre-vax	VIDRL	37.0	Female	2026-04	37.0	Flucelvax group: 0 days post-vaccination	s005	pre	adult-cell	0.0	No	No	unknown	cohort 002, arm adult-cell
flu-seqneut-2026-VIDRL-005_post-vax	VIDRL	37.0	Female	2026-05	37.0	Flucelvax group: 23 days post-vaccination	s005	post	adult-cell	23.0	No	No	unknown	cohort 002, arm adult-cell
flu-seqneut-2026-VIDRL-006_pre-vax	VIDRL	35.0	Female	2026-04	35.0	Flucelvax group: 0 days post-vaccination	s006	pre	adult-cell	0.0	No	No	unknown	cohort 002, arm adult-cell
flu-seqneut-2026-VIDRL-006_post-vax	VIDRL	35.0	Female	2026-05	35.0	Flucelvax group: 22 days post-vaccination	s006	post	adult-cell	22.0	No	No	unknown	cohort 002, arm adult-cell
flu-seqneut-2026-VIDRL-007_pre-vax	VIDRL	35.0	Female	2026-05	35.0	Flucelvax group: 0 days post-vaccination	s007	pre	adult-cell	0.0	No	No	unknown	cohort 002, arm adult-cell
flu-seqneut-2026-VIDRL-007_post-vax	VIDRL	35.0	Female	2026-05	35.0	Flucelvax group: 18 days post-vaccination	s007	post	adult-cell	18.0	No	No	unknown	cohort 002, arm adult-cell
flu-seqneut-2026-VIDRL-008_pre-vax	VIDRL	19.0	Female	2026-05	19.0	Flucelvax group: 0 days post-vaccination	s008	pre	adult-cell	0.0	No	No	unknown	cohort 002, arm adult-cell
flu-seqneut-2026-VIDRL-008_post-vax	VIDRL	19.0	Female	2026-05	19.0	Flucelvax group: 24 days post-vaccination	s008	post	adult-cell	24.0	No	No	unknown	cohort 002, arm adult-cell
flu-seqneut-2026-VIDRL-009_pre-vax	VIDRL	51.0	Female	2026-05	51.0	Flucelvax group: 0 days post-vaccination	s009	pre	adult-cell	0.0	No	No	unknown	cohort 002, arm adult-cell
flu-seqneut-2026-VIDRL-009_post-vax	VIDRL	51.0	Female	2026-05	51.0	Flucelvax group: 21 days post-vaccination	s009	post	adult-cell	21.0	No	No	unknown	cohort 002, arm adult-cell
flu-seqneut-2026-VIDRL-010_pre-vax	VIDRL	25.0	Male	2026-05	25.0	Flucelvax group: 0 days post-vaccination	s010	pre	adult-cell	0.0	No	No	unknown	cohort 002, arm adult-cell
flu-seqneut-2026-VIDRL-010_post-vax	VIDRL	25.0	Male	2026-06	25.0	Flucelvax group: 25 days post-vaccination	s010	post	adult-cell	25.0	No	No	unknown	cohort 002, arm adult-cell
flu-seqneut-2026-VIDRL-011_pre-vax	VIDRL	31.0	Male	2026-05	31.0	Flucelvax group: 0 days post-vaccination	s011	pre	adult-cell	0.0	No	No	unknown	cohort 002, arm adult-cell
flu-seqneut-2026-VIDRL-011_post-vax	VIDRL	31.0	Male	2026-05	31.0	Flucelvax group: 21 days post-vaccination	s011	post	adult-cell	21.0	No	No	unknown	cohort 002, arm adult-cell
flu-seqneut-2026-VIDRL-012_pre-vax	VIDRL	58.0	Female	2026-05	58.0	Flucelvax group: 0 days post-vaccination	s012	pre	adult-cell	0.0	No	No	unknown	cohort 002, arm adult-cell
flu-seqneut-2026-VIDRL-012_post-vax	VIDRL	58.0	Female	2026-06	58.0	Flucelvax group: 25 days post-vaccination	s012	post	adult-cell	25.0	No	No	unknown	cohort 002, arm adult-cell
flu-seqneut-2026-VIDRL-013_pre-vax	VIDRL	54.0	Female	2026-05	54.0	Flucelvax group: 0 days post-vaccination	s013	pre	adult-cell	0.0	No	No	unknown	cohort 002, arm adult-cell
flu-seqneut-2026-VIDRL-013_post-vax	VIDRL	54.0	Female	2026-06	54.0	Flucelvax group: 22 days post-vaccination	s013	post	adult-cell	22.0	No	No	unknown	cohort 002, arm adult-cell
flu-seqneut-2026-VIDRL-014_pre-vax	VIDRL	36.0	Female	2026-05	36.0	Flucelvax group: 0 days post-vaccination	s014	pre	adult-cell	0.0	No	No	unknown	cohort 002, arm adult-cell
flu-seqneut-2026-VIDRL-014_post-vax	VIDRL	36.0	Female	2026-06	36.0	Flucelvax group: 21 days post-vaccination	s014	post	adult-cell	21.0	No	No	unknown	cohort 002, arm adult-cell
flu-seqneut-2026-VIDRL-015_pre-vax	VIDRL	55.0	Male	2026-05	55.0	Flucelvax group: 0 days post-vaccination	s015	pre	adult-cell	0.0	No	No	unknown	cohort 002, arm adult-cell
flu-seqneut-2026-VIDRL-015_post-vax	VIDRL	55.0	Male	2026-06	55.0	Flucelvax group: 22 days post-vaccination	s015	post	adult-cell	22.0	No	No	unknown	cohort 002, arm adult-cell
flu-seqneut-2026-VIDRL-016_pre-vax	VIDRL	31.0	Female	2026-05	31.0	Flucelvax group: 0 days post-vaccination	s016	pre	adult-cell	0.0	No	No	unknown	cohort 002, arm adult-cell
flu-seqneut-2026-VIDRL-016_post-vax	VIDRL	31.0	Female	2026-06	31.0	Flucelvax group: 21 days post-vaccination	s016	post	adult-cell	21.0	No	No	unknown	cohort 002, arm adult-cell
flu-seqneut-2026-VIDRL-017_pre-vax	VIDRL	32.0	Male	2026-05	32.0	Flucelvax group: 0 days post-vaccination	s017	pre	adult-cell	0.0	No	No	unknown	cohort 002, arm adult-cell
flu-seqneut-2026-VIDRL-017_post-vax	VIDRL	32.0	Male	2026-06	32.0	Flucelvax group: 21 days post-vaccination	s017	post	adult-cell	21.0	No	No	unknown	cohort 002, arm adult-cell
flu-seqneut-2026-VIDRL-018_pre-vax	VIDRL	59.0	Female	2026-06	59.0	Flucelvax group: 0 days post-vaccination	s018	pre	adult-cell	0.0	No	No	unknown	cohort 002, arm adult-cell
flu-seqneut-2026-VIDRL-018_post-vax	VIDRL	59.0	Female	2026-06	59.0	Flucelvax group: 19 days post-vaccination	s018	post	adult-cell	19.0	No	No	unknown	cohort 002, arm adult-cell
flu-seqneut-2026-VIDRL-019_pre-vax	VIDRL	25.0	Male	2026-06	25.0	Flucelvax group: 0 days post-vaccination	s019	pre	adult-cell	0.0	No	No	unknown	cohort 002, arm adult-cell
flu-seqneut-2026-VIDRL-019_post-vax	VIDRL	25.0	Male	2026-06	25.0	Flucelvax group: 21 days post-vaccination	s019	post	adult-cell	21.0	No	No	unknown	cohort 002, arm adult-cell
flu-seqneut-2026-VIDRL-020_pre-vax	VIDRL	19.0	Female	2026-06	19.0	Flucelvax group: 0 days post-vaccination	s020	pre	adult-cell	0.0	No	No	unknown	cohort 002, arm adult-cell
flu-seqneut-2026-VIDRL-020_post-vax	VIDRL	19.0	Female	2026-07	19.0	Flucelvax group: 21 days post-vaccination	s020	post	adult-cell	21.0	No	No	unknown	cohort 002, arm adult-cell
flu-seqneut-2026-VIDRL-021_pre-vax	VIDRL	49.0	Female	2026-04	49.0	Fluzone group: 0 days post-vaccination	s021	pre	adult-egg	0.0	Yes	Yes	2025	cohort 002, arm adult-egg
flu-seqneut-2026-VIDRL-021_post-vax	VIDRL	49.0	Female	2026-05	49.0	Fluzone group: 21 days post-vaccination	s021	post	adult-egg	21.0	Yes	Yes	2025	cohort 002, arm adult-egg
flu-seqneut-2026-VIDRL-022_pre-vax	VIDRL	36.0	Male	2026-04	36.0	Fluzone group: 0 days post-vaccination	s022	pre	adult-egg	0.0	Yes	Yes	2025	cohort 002, arm adult-egg
flu-seqneut-2026-VIDRL-022_post-vax	VIDRL	36.0	Male	2026-05	36.0	Fluzone group: 21 days post-vaccination	s022	post	adult-egg	21.0	Yes	Yes	2025	cohort 002, arm adult-egg
flu-seqneut-2026-VIDRL-023_pre-vax	VIDRL	32.0	Female	2026-04	32.0	Fluzone group: 0 days post-vaccination	s023	pre	adult-egg	0.0	Yes	No	2024	cohort 002, arm adult-egg
flu-seqneut-2026-VIDRL-023_post-vax	VIDRL	32.0	Female	2026-05	32.0	Fluzone group: 20 days post-vaccination	s023	post	adult-egg	20.0	Yes	No	2024	cohort 002, arm adult-egg
flu-seqneut-2026-VIDRL-024_pre-vax	VIDRL	48.0	Male	2026-04	48.0	Fluzone group: 0 days post-vaccination	s024	pre	adult-egg	0.0	No	Yes	2025	cohort 002, arm adult-egg
flu-seqneut-2026-VIDRL-024_post-vax	VIDRL	48.0	Male	2026-05	48.0	Fluzone group: 21 days post-vaccination	s024	post	adult-egg	21.0	No	Yes	2025	cohort 002, arm adult-egg
flu-seqneut-2026-VIDRL-025_pre-vax	VIDRL	38.0	Male	2026-04	38.0	Fluzone group: 0 days post-vaccination	s025	pre	adult-egg	0.0	Yes	Yes	2025	cohort 002, arm adult-egg
flu-seqneut-2026-VIDRL-025_post-vax	VIDRL	38.0	Male	2026-05	38.0	Fluzone group: 23 days post-vaccination	s025	post	adult-egg	23.0	Yes	Yes	2025	cohort 002, arm adult-egg
flu-seqneut-2026-VIDRL-026_pre-vax	VIDRL	62.0	Female	2026-04	62.0	Fluzone group: 0 days post-vaccination	s026	pre	adult-egg	0.0	Yes	Yes	2025	cohort 002, arm adult-egg
flu-seqneut-2026-VIDRL-026_post-vax	VIDRL	62.0	Female	2026-05	62.0	Fluzone group: 21 days post-vaccination	s026	post	adult-egg	21.0	Yes	Yes	2025	cohort 002, arm adult-egg
flu-seqneut-2026-VIDRL-027_pre-vax	VIDRL	46.0	Male	2026-04	46.0	Fluzone group: 0 days post-vaccination	s027	pre	adult-egg	0.0	Yes	Yes	2025	cohort 002, arm adult-egg
flu-seqneut-2026-VIDRL-027_post-vax	VIDRL	46.0	Male	2026-05	46.0	Fluzone group: 21 days post-vaccination	s027	post	adult-egg	21.0	Yes	Yes	2025	cohort 002, arm adult-egg
flu-seqneut-2026-VIDRL-028_pre-vax	VIDRL	28.0	Female	2026-04	28.0	Fluzone group: 0 days post-vaccination	s028	pre	adult-egg	0.0	Yes	Yes	2025	cohort 002, arm adult-egg
flu-seqneut-2026-VIDRL-028_post-vax	VIDRL	28.0	Female	2026-05	28.0	Fluzone group: 18 days post-vaccination	s028	post	adult-egg	18.0	Yes	Yes	2025	cohort 002, arm adult-egg
flu-seqneut-2026-VIDRL-029_pre-vax	VIDRL	18.0	Female	2026-04	18.0	Fluzone group: 0 days post-vaccination	s029	pre	adult-egg	0.0	Yes	Yes	2025	cohort 002, arm adult-egg
flu-seqneut-2026-VIDRL-029_post-vax	VIDRL	18.0	Female	2026-05	18.0	Fluzone group: 21 days post-vaccination	s029	post	adult-egg	21.0	Yes	Yes	2025	cohort 002, arm adult-egg
flu-seqneut-2026-VIDRL-030_pre-vax	VIDRL	30.0	Male	2026-04	30.0	Fluzone group: 0 days post-vaccination	s030	pre	adult-egg	0.0	Yes	No	2024	cohort 002, arm adult-egg
flu-seqneut-2026-VIDRL-030_post-vax	VIDRL	30.0	Male	2026-05	30.0	Fluzone group: 22 days post-vaccination	s030	post	adult-egg	22.0	Yes	No	2024	cohort 002, arm adult-egg
flu-seqneut-2026-VIDRL-031_pre-vax	VIDRL	50.0	Male	2026-04	50.0	Fluzone group: 0 days post-vaccination	s031	pre	adult-egg	0.0	No	Yes	2025	cohort 002, arm adult-egg
flu-seqneut-2026-VIDRL-031_post-vax	VIDRL	50.0	Male	2026-05	50.0	Fluzone group: 20 days post-vaccination	s031	post	adult-egg	20.0	No	Yes	2025	cohort 002, arm adult-egg
flu-seqneut-2026-VIDRL-032_pre-vax	VIDRL	51.0	Female	2026-04	51.0	Fluzone group: 0 days post-vaccination	s032	pre	adult-egg	0.0	Yes	No	2024	cohort 002, arm adult-egg
flu-seqneut-2026-VIDRL-032_post-vax	VIDRL	51.0	Female	2026-05	51.0	Fluzone group: 18 days post-vaccination	s032	post	adult-egg	18.0	Yes	No	2024	cohort 002, arm adult-egg
flu-seqneut-2026-VIDRL-033_pre-vax	VIDRL	38.0	Female	2026-04	38.0	Fluzone group: 0 days post-vaccination	s033	pre	adult-egg	0.0	Yes	No	2024	cohort 002, arm adult-egg
flu-seqneut-2026-VIDRL-033_post-vax	VIDRL	38.0	Female	2026-05	38.0	Fluzone group: 25 days post-vaccination	s033	post	adult-egg	25.0	Yes	No	2024	cohort 002, arm adult-egg
flu-seqneut-2026-VIDRL-034_pre-vax	VIDRL	18.0	Female	2026-04	18.0	Fluzone group: 0 days post-vaccination	s034	pre	adult-egg	0.0	No	Yes	2025	cohort 002, arm adult-egg
flu-seqneut-2026-VIDRL-034_post-vax	VIDRL	18.0	Female	2026-05	18.0	Fluzone group: 21 days post-vaccination	s034	post	adult-egg	21.0	No	Yes	2025	cohort 002, arm adult-egg
flu-seqneut-2026-VIDRL-035_pre-vax	VIDRL	30.0	Female	2026-04	30.0	Fluzone group: 0 days post-vaccination	s035	pre	adult-egg	0.0	No	Yes	2025	cohort 002, arm adult-egg
flu-seqneut-2026-VIDRL-035_post-vax	VIDRL	30.0	Female	2026-05	30.0	Fluzone group: 21 days post-vaccination	s035	post	adult-egg	21.0	No	Yes	2025	cohort 002, arm adult-egg
flu-seqneut-2026-VIDRL-036_pre-vax	VIDRL	38.0	Female	2026-04	38.0	Fluzone group: 0 days post-vaccination	s036	pre	adult-egg	0.0	Yes	Yes	2025	cohort 002, arm adult-egg
flu-seqneut-2026-VIDRL-036_post-vax	VIDRL	38.0	Female	2026-05	38.0	Fluzone group: 22 days post-vaccination	s036	post	adult-egg	22.0	Yes	Yes	2025	cohort 002, arm adult-egg
flu-seqneut-2026-VIDRL-037_pre-vax	VIDRL	62.0	Female	2026-04	62.0	Fluzone group: 0 days post-vaccination	s037	pre	adult-egg	0.0	Yes	Yes	2025	cohort 002, arm adult-egg
flu-seqneut-2026-VIDRL-037_post-vax	VIDRL	62.0	Female	2026-05	62.0	Fluzone group: 22 days post-vaccination	s037	post	adult-egg	22.0	Yes	Yes	2025	cohort 002, arm adult-egg
flu-seqneut-2026-VIDRL-038_pre-vax	VIDRL	39.0	Male	2026-04	39.0	Fluzone group: 0 days post-vaccination	s038	pre	adult-egg	0.0	Yes	Yes	2025	cohort 002, arm adult-egg
flu-seqneut-2026-VIDRL-038_post-vax	VIDRL	39.0	Male	2026-05	39.0	Fluzone group: 25 days post-vaccination	s038	post	adult-egg	25.0	Yes	Yes	2025	cohort 002, arm adult-egg
flu-seqneut-2026-VIDRL-039_pre-vax	VIDRL	54.0	Female	2026-04	54.0	Fluzone group: 0 days post-vaccination	s039	pre	adult-egg	0.0	Yes	Yes	2025	cohort 002, arm adult-egg
flu-seqneut-2026-VIDRL-039_post-vax	VIDRL	54.0	Female	2026-05	54.0	Fluzone group: 21 days post-vaccination	s039	post	adult-egg	21.0	Yes	Yes	2025	cohort 002, arm adult-egg
flu-seqneut-2026-VIDRL-040_pre-vax	VIDRL	48.0	Female	2026-04	48.0	Fluzone group: 0 days post-vaccination	s040	pre	adult-egg	0.0	Yes	Yes	2025	cohort 002, arm adult-egg
flu-seqneut-2026-VIDRL-040_post-vax	VIDRL	48.0	Female	2026-05	48.0	Fluzone group: 18 days post-vaccination	s040	post	adult-egg	18.0	Yes	Yes	2025	cohort 002, arm adult-egg
flu-seqneut-2026-VIDRL-085_pre-vax	VIDRL	65.0	Female	2026-04	65.0	Fluad group: 0 days post-vaccination	s085	pre	elderly-egg	0.0	Yes	No	2024	cohort 002, arm elderly-egg
flu-seqneut-2026-VIDRL-085_post-vax	VIDRL	65.0	Female	2026-05	65.0	Fluad group: 21 days post-vaccination	s085	post	elderly-egg	21.0	Yes	No	2024	cohort 002, arm elderly-egg
flu-seqneut-2026-VIDRL-086_pre-vax	VIDRL	65.0	Male	2026-04	65.0	Fluad group: 0 days post-vaccination	s086	pre	elderly-egg	0.0	Yes	Yes	2025	cohort 002, arm elderly-egg
flu-seqneut-2026-VIDRL-086_post-vax	VIDRL	65.0	Male	2026-05	65.0	Fluad group: 21 days post-vaccination	s086	post	elderly-egg	21.0	Yes	Yes	2025	cohort 002, arm elderly-egg
flu-seqneut-2026-VIDRL-087_pre-vax	VIDRL	68.0	Female	2026-04	68.0	Fluad group: 0 days post-vaccination	s087	pre	elderly-egg	0.0	No	No	unknown	cohort 002, arm elderly-egg
flu-seqneut-2026-VIDRL-087_post-vax	VIDRL	68.0	Female	2026-05	68.0	Fluad group: 21 days post-vaccination	s087	post	elderly-egg	21.0	No	No	unknown	cohort 002, arm elderly-egg
flu-seqneut-2026-VIDRL-088_pre-vax	VIDRL	71.0	Female	2026-04	71.0	Fluad group: 0 days post-vaccination	s088	pre	elderly-egg	0.0	No	Yes	2025	cohort 002, arm elderly-egg
flu-seqneut-2026-VIDRL-088_post-vax	VIDRL	71.0	Female	2026-05	71.0	Fluad group: 21 days post-vaccination	s088	post	elderly-egg	21.0	No	Yes	2025	cohort 002, arm elderly-egg
flu-seqneut-2026-VIDRL-089_pre-vax	VIDRL	74.0	Male	2026-04	74.0	Fluad group: 0 days post-vaccination	s089	pre	elderly-egg	0.0	No	Yes	2025	cohort 002, arm elderly-egg
flu-seqneut-2026-VIDRL-089_post-vax	VIDRL	74.0	Male	2026-05	74.0	Fluad group: 23 days post-vaccination	s089	post	elderly-egg	23.0	No	Yes	2025	cohort 002, arm elderly-egg
flu-seqneut-2026-VIDRL-090_pre-vax	VIDRL	76.0	Male	2026-04	76.0	Fluad group: 0 days post-vaccination	s090	pre	elderly-egg	0.0	Yes	Yes	2025	cohort 002, arm elderly-egg
flu-seqneut-2026-VIDRL-090_post-vax	VIDRL	76.0	Male	2026-05	76.0	Fluad group: 21 days post-vaccination	s090	post	elderly-egg	21.0	Yes	Yes	2025	cohort 002, arm elderly-egg
flu-seqneut-2026-VIDRL-091_pre-vax	VIDRL	72.0	Female	2026-04	72.0	Fluad group: 0 days post-vaccination	s091	pre	elderly-egg	0.0	Yes	Yes	2025	cohort 002, arm elderly-egg
flu-seqneut-2026-VIDRL-091_post-vax	VIDRL	72.0	Female	2026-05	72.0	Fluad group: 25 days post-vaccination	s091	post	elderly-egg	25.0	Yes	Yes	2025	cohort 002, arm elderly-egg
flu-seqneut-2026-VIDRL-092_pre-vax	VIDRL	66.0	Male	2026-04	66.0	Fluad group: 0 days post-vaccination	s092	pre	elderly-egg	0.0	Yes	Yes	2025	cohort 002, arm elderly-egg
flu-seqneut-2026-VIDRL-092_post-vax	VIDRL	66.0	Male	2026-05	66.0	Fluad group: 21 days post-vaccination	s092	post	elderly-egg	21.0	Yes	Yes	2025	cohort 002, arm elderly-egg
flu-seqneut-2026-VIDRL-093_pre-vax	VIDRL	75.0	Female	2026-04	75.0	Fluad group: 0 days post-vaccination	s093	pre	elderly-egg	0.0	Yes	Yes	2025	cohort 002, arm elderly-egg
flu-seqneut-2026-VIDRL-093_post-vax	VIDRL	75.0	Female	2026-05	75.0	Fluad group: 24 days post-vaccination	s093	post	elderly-egg	24.0	Yes	Yes	2025	cohort 002, arm elderly-egg
flu-seqneut-2026-VIDRL-094_pre-vax	VIDRL	71.0	Male	2026-04	71.0	Fluad group: 0 days post-vaccination	s094	pre	elderly-egg	0.0	Yes	Yes	2025	cohort 002, arm elderly-egg
flu-seqneut-2026-VIDRL-094_post-vax	VIDRL	71.0	Male	2026-05	71.0	Fluad group: 22 days post-vaccination	s094	post	elderly-egg	22.0	Yes	Yes	2025	cohort 002, arm elderly-egg
flu-seqneut-2026-VIDRL-095_pre-vax	VIDRL	73.0	Male	2026-04	73.0	Fluad group: 0 days post-vaccination	s095	pre	elderly-egg	0.0	No	Yes	2025	cohort 002, arm elderly-egg
flu-seqneut-2026-VIDRL-095_post-vax	VIDRL	73.0	Male	2026-05	73.0	Fluad group: 23 days post-vaccination	s095	post	elderly-egg	23.0	No	Yes	2025	cohort 002, arm elderly-egg
flu-seqneut-2026-VIDRL-096_pre-vax	VIDRL	66.0	Male	2026-04	66.0	Fluad group: 0 days post-vaccination	s096	pre	elderly-egg	0.0	No	Yes	2025	cohort 002, arm elderly-egg
flu-seqneut-2026-VIDRL-096_post-vax	VIDRL	66.0	Male	2026-05	66.0	Fluad group: 20 days post-vaccination	s096	post	elderly-egg	20.0	No	Yes	2025	cohort 002, arm elderly-egg
flu-seqneut-2026-VIDRL-097_pre-vax	VIDRL	72.0	Female	2026-04	72.0	Fluad group: 0 days post-vaccination	s097	pre	elderly-egg	0.0	Yes	Yes	2025	cohort 002, arm elderly-egg
flu-seqneut-2026-VIDRL-097_post-vax	VIDRL	72.0	Female	2026-05	72.0	Fluad group: 22 days post-vaccination	s097	post	elderly-egg	22.0	Yes	Yes	2025	cohort 002, arm elderly-egg
flu-seqneut-2026-VIDRL-098_pre-vax	VIDRL	71.0	Female	2026-04	71.0	Fluad group: 0 days post-vaccination	s098	pre	elderly-egg	0.0	Yes	No	2024	cohort 002, arm elderly-egg
flu-seqneut-2026-VIDRL-098_post-vax	VIDRL	71.0	Female	2026-05	71.0	Fluad group: 19 days post-vaccination	s098	post	elderly-egg	19.0	Yes	No	2024	cohort 002, arm elderly-egg
flu-seqneut-2026-VIDRL-099_pre-vax	VIDRL	78.0	Female	2026-04	78.0	Fluad group: 0 days post-vaccination	s099	pre	elderly-egg	0.0	Yes	Yes	2025	cohort 002, arm elderly-egg
flu-seqneut-2026-VIDRL-099_post-vax	VIDRL	78.0	Female	2026-05	78.0	Fluad group: 20 days post-vaccination	s099	post	elderly-egg	20.0	Yes	Yes	2025	cohort 002, arm elderly-egg
flu-seqneut-2026-VIDRL-100_pre-vax	VIDRL	78.0	Male	2026-04	78.0	Fluad group: 0 days post-vaccination	s100	pre	elderly-egg	0.0	Yes	No	2024	cohort 002, arm elderly-egg
flu-seqneut-2026-VIDRL-100_post-vax	VIDRL	78.0	Male	2026-05	78.0	Fluad group: 21 days post-vaccination	s100	post	elderly-egg	21.0	Yes	No	2024	cohort 002, arm elderly-egg
flu-seqneut-2026-VIDRL-101_pre-vax	VIDRL	68.0	Female	2026-05	68.0	Fluad group: 0 days post-vaccination	s101	pre	elderly-egg	0.0	Yes	No	2024	cohort 002, arm elderly-egg
flu-seqneut-2026-VIDRL-101_post-vax	VIDRL	68.0	Female	2026-05	68.0	Fluad group: 20 days post-vaccination	s101	post	elderly-egg	20.0	Yes	No	2024	cohort 002, arm elderly-egg
flu-seqneut-2026-VIDRL-102_pre-vax	VIDRL	69.0	Male	2026-05	69.0	Fluad group: 0 days post-vaccination	s102	pre	elderly-egg	0.0	Yes	Yes	2025	cohort 002, arm elderly-egg
flu-seqneut-2026-VIDRL-102_post-vax	VIDRL	69.0	Male	2026-05	69.0	Fluad group: 20 days post-vaccination	s102	post	elderly-egg	20.0	Yes	Yes	2025	cohort 002, arm elderly-egg
flu-seqneut-2026-VIDRL-103_pre-vax	VIDRL	66.0	Female	2026-05	66.0	Fluad group: 0 days post-vaccination	s103	pre	elderly-egg	0.0	Yes	Yes	2025	cohort 002, arm elderly-egg
flu-seqneut-2026-VIDRL-103_post-vax	VIDRL	66.0	Female	2026-05	66.0	Fluad group: 25 days post-vaccination	s103	post	elderly-egg	25.0	Yes	Yes	2025	cohort 002, arm elderly-egg
flu-seqneut-2026-VIDRL-104_pre-vax	VIDRL	77.0	Female	2026-05	77.0	Fluad group: 0 days post-vaccination	s104	pre	elderly-egg	0.0	Yes	No	2024	cohort 002, arm elderly-egg
flu-seqneut-2026-VIDRL-104_post-vax	VIDRL	77.0	Female	2026-05	77.0	Fluad group: 21 days post-vaccination	s104	post	elderly-egg	21.0	Yes	No	2024	cohort 002, arm elderly-egg
flu-seqneut-2026-VIDRL-200_pre-vax	VIDRL	4.5	Female	2026-04	4.5	Fluzone group: 0 days post-vaccination	s200	pre	child-egg	0.0	Unknown	Yes	2025	SNIFF, arm child-egg
flu-seqneut-2026-VIDRL-200_post-vax	VIDRL	4.5	Female	2026-05	4.5	Fluzone group: 33 days post-vaccination	s200	post	child-egg	33.0	Unknown	Yes	2025	SNIFF, arm child-egg
flu-seqneut-2026-VIDRL-201_pre-vax	VIDRL	8.3	Female	2026-04	8.3	Fluzone group: 0 days post-vaccination	s201	pre	child-egg	0.0	Unknown	Yes	2025	SNIFF, arm child-egg
flu-seqneut-2026-VIDRL-201_post-vax	VIDRL	8.3	Female	2026-05	8.3	Fluzone group: 36 days post-vaccination	s201	post	child-egg	36.0	Unknown	Yes	2025	SNIFF, arm child-egg
flu-seqneut-2026-VIDRL-202_pre-vax	VIDRL	9.7	Male	2026-04	9.7	Fluzone group: 0 days post-vaccination	s202	pre	child-egg	0.0	Unknown	Yes	2025	SNIFF, arm child-egg
flu-seqneut-2026-VIDRL-202_post-vax	VIDRL	9.7	Male	2026-05	9.7	Fluzone group: 36 days post-vaccination	s202	post	child-egg	36.0	Unknown	Yes	2025	SNIFF, arm child-egg
flu-seqneut-2026-VIDRL-203_pre-vax	VIDRL	3.9	Male	2026-05	3.9	Fluzone group: 0 days post-vaccination	s203	pre	child-egg	0.0	Unknown	Yes	2025	SNIFF, arm child-egg
flu-seqneut-2026-VIDRL-203_post-vax	VIDRL	3.9	Male	2026-06	3.9	Fluzone group: 34 days post-vaccination	s203	post	child-egg	34.0	Unknown	Yes	2025	SNIFF, arm child-egg
flu-seqneut-2026-VIDRL-204_pre-vax	VIDRL	5.3	Male	2026-05	5.3	Fluzone group: 0 days post-vaccination	s204	pre	child-egg	0.0	Unknown	Yes	2025	SNIFF, arm child-egg
flu-seqneut-2026-VIDRL-204_post-vax	VIDRL	5.3	Male	2026-06	5.3	Fluzone group: 31 days post-vaccination	s204	post	child-egg	31.0	Unknown	Yes	2025	SNIFF, arm child-egg
flu-seqneut-2026-VIDRL-206_pre-vax	VIDRL	4.6	Male	2026-04	4.6	Fluzone group: 0 days post-vaccination	s206	pre	child-egg	0.0	Unknown	Yes	2025	SNIFF, arm child-egg
flu-seqneut-2026-VIDRL-206_post-vax	VIDRL	4.6	Male	2026-05	4.6	Fluzone group: 37 days post-vaccination	s206	post	child-egg	37.0	Unknown	Yes	2025	SNIFF, arm child-egg
flu-seqneut-2026-VIDRL-207_pre-vax	VIDRL	3.7	Female	2026-06	3.7	Fluzone group: 0 days post-vaccination	s207	pre	child-egg	0.0	Unknown	Yes	2025	SNIFF, arm child-egg
flu-seqneut-2026-VIDRL-207_post-vax	VIDRL	3.7	Female	2026-07	3.7	Fluzone group: 36 days post-vaccination	s207	post	child-egg	36.0	Unknown	Yes	2025	SNIFF, arm child-egg
flu-seqneut-2026-VIDRL-208_pre-vax	VIDRL	4.8	Female	2026-05	4.8	Fluzone group: 0 days post-vaccination	s208	pre	child-egg	0.0	Unknown	Yes	2025	SNIFF, arm child-egg
flu-seqneut-2026-VIDRL-208_post-vax	VIDRL	4.8	Female	2026-06	4.8	Fluzone group: 40 days post-vaccination	s208	post	child-egg	40.0	Unknown	Yes	2025	SNIFF, arm child-egg
flu-seqneut-2026-VIDRL-209_pre-vax	VIDRL	2.1	Female	2026-05	2.1	Fluzone group: 0 days post-vaccination	s209	pre	child-egg	0.0	Unknown	Yes	2025	SNIFF, arm child-egg
flu-seqneut-2026-VIDRL-209_post-vax	VIDRL	2.1	Female	2026-06	2.1	Fluzone group: 40 days post-vaccination	s209	post	child-egg	40.0	Unknown	Yes	2025	SNIFF, arm child-egg
flu-seqneut-2026-VIDRL-210_pre-vax	VIDRL	3.7	Female	2026-05	3.7	Fluzone group: 0 days post-vaccination	s210	pre	child-egg	0.0	Unknown	Yes	2025	SNIFF, arm child-egg
flu-seqneut-2026-VIDRL-210_post-vax	VIDRL	3.7	Female	2026-06	3.7	Fluzone group: 42 days post-vaccination	s210	post	child-egg	42.0	Unknown	Yes	2025	SNIFF, arm child-egg
flu-seqneut-2026-VIDRL-211_pre-vax	VIDRL	6.9	Female	2026-05	6.9	Fluzone group: 0 days post-vaccination	s211	pre	child-egg	0.0	Unknown	Yes	2025	SNIFF, arm child-egg
flu-seqneut-2026-VIDRL-211_post-vax	VIDRL	6.9	Female	2026-06	6.9	Fluzone group: 34 days post-vaccination	s211	post	child-egg	34.0	Unknown	Yes	2025	SNIFF, arm child-egg
flu-seqneut-2026-VIDRL-212_pre-vax	VIDRL	9.8	Female	2026-05	9.8	Fluzone group: 0 days post-vaccination	s212	pre	child-egg	0.0	Unknown	Yes	2025	SNIFF, arm child-egg
flu-seqneut-2026-VIDRL-212_post-vax	VIDRL	9.8	Female	2026-06	9.8	Fluzone group: 34 days post-vaccination	s212	post	child-egg	34.0	Unknown	Yes	2025	SNIFF, arm child-egg
flu-seqneut-2026-VIDRL-213_pre-vax	VIDRL	2.3	Female	2026-06	2.3	Fluzone group: 0 days post-vaccination	s213	pre	child-egg	0.0	Yes	No	2024	SNIFF, arm child-egg
flu-seqneut-2026-VIDRL-213_post-vax	VIDRL	2.3	Female	2026-07	2.3	Fluzone group: 28 days post-vaccination	s213	post	child-egg	28.0	Yes	No	2024	SNIFF, arm child-egg
flu-seqneut-2026-VIDRL-214_pre-vax	VIDRL	3.4	Female	2026-06	3.4	Fluzone group: 0 days post-vaccination	s214	pre	child-egg	0.0	Unknown	Yes	2025	SNIFF, arm child-egg
flu-seqneut-2026-VIDRL-214_post-vax	VIDRL	3.4	Female	2026-07	3.4	Fluzone group: 38 days post-vaccination	s214	post	child-egg	38.0	Unknown	Yes	2025	SNIFF, arm child-egg
flu-seqneut-2026-VIDRL-215_pre-vax	VIDRL	5.3	Male	2026-06	5.3	Fluzone group: 0 days post-vaccination	s215	pre	child-egg	0.0	No	No	never	SNIFF, arm child-egg
flu-seqneut-2026-VIDRL-215_post-vax	VIDRL	5.3	Male	2026-07	5.3	Fluzone group: 33 days post-vaccination	s215	post	child-egg	33.0	No	No	never	SNIFF, arm child-egg
flu-seqneut-2026-VIDRL-217_pre-vax	VIDRL	7.2	Female	2026-06	7.2	Fluzone group: 0 days post-vaccination	s217	pre	child-egg	0.0	No	No	2022	SNIFF, arm child-egg
flu-seqneut-2026-VIDRL-217_post-vax	VIDRL	7.2	Female	2026-07	7.2	Fluzone group: 35 days post-vaccination	s217	post	child-egg	35.0	No	No	2022	SNIFF, arm child-egg
flu-seqneut-2026-VIDRL-218_pre-vax	VIDRL	7.9	Female	2026-06	7.9	Fluzone group: 0 days post-vaccination	s218	pre	child-egg	0.0	Unknown	Yes	2025	SNIFF, arm child-egg
flu-seqneut-2026-VIDRL-218_post-vax	VIDRL	7.9	Female	2026-07	7.9	Fluzone group: 30 days post-vaccination	s218	post	child-egg	30.0	Unknown	Yes	2025	SNIFF, arm child-egg
flu-seqneut-2026-VIDRL-219_pre-vax	VIDRL	7.3	Female	2026-06	7.3	Fluzone group: 0 days post-vaccination	s219	pre	child-egg	0.0	Unknown	Yes	2025	SNIFF, arm child-egg
flu-seqneut-2026-VIDRL-219_post-vax	VIDRL	7.3	Female	2026-07	7.3	Fluzone group: 29 days post-vaccination	s219	post	child-egg	29.0	Unknown	Yes	2025	SNIFF, arm child-egg
flu-seqneut-2026-VIDRL-220_pre-vax	VIDRL	2.3	Female	2026-07	2.3	Fluzone group: 0 days post-vaccination	s220	pre	child-egg	0.0	Unknown	Yes	2025	SNIFF, arm child-egg
flu-seqneut-2026-VIDRL-220_post-vax	VIDRL	2.3	Female	2026-08	2.3	Fluzone group: 34 days post-vaccination	s220	post	child-egg	34.0	Unknown	Yes	2025	SNIFF, arm child-egg
flu-seqneut-2026-VIDRL-221_pre-vax	VIDRL	5.4	Female	2026-06	5.4	Fluzone group: 0 days post-vaccination	s221	pre	child-egg	0.0	Unknown	Yes	2025	SNIFF, arm child-egg
flu-seqneut-2026-VIDRL-221_post-vax	VIDRL	5.4	Female	2026-07	5.4	Fluzone group: 30 days post-vaccination	s221	post	child-egg	30.0	Unknown	Yes	2025	SNIFF, arm child-egg
